# *Arsenophonus* ghosts in bed bug genomes: multiple origins and 50 million years of persistence

**DOI:** 10.64898/2026.07.17.739188

**Authors:** Shruti Gupta, Jana Martinů, Ondřej Balvín, Václav Hypša

## Abstract

Although numerous studies have documented horizontal gene transfer (HGT) from bacteria into insect genomes, they have been heavily biased toward the endosymbiont *Wolbachia*. In contrast, comparatively few studies have examined HGT from other symbionts and insect-associated bacteria. Moreover, research on these systems has primarily focused on transferred genes that retain function in the insect host, contributing to metabolism, symbiosis, detoxification, or host adaptation. Consequently, relatively few empirical systems have been available to investigate the persistence, degradation, diversification, and vertical inheritance of apparently non-functional HGT-derived sequences over macroevolutionary timescales. The widespread occurrence of putatively *Arsenophonus*-derived sequences across Cimicidae therefore provides a rare opportunity to extend these investigations beyond the *Wolbachia* model and to examine the long-term evolutionary fate of non-functional HGT-derived DNA across tens of millions of years of host diversification. We show that *Arsenophonus*-derived HGTs have multiple independent origins across Cimicidae but that one major HGT lineage has persisted through diversification of the subfamily Cimicinae for at least 50 million years. Phylogenetic and compositional analyses indicate that an ancestral *Arsenophonus*-derived genomic region has undergone progressive fragmentation, leaving numerous dispersed, apparently non-functional remnants while preserving a clear evolutionary signature. These results extend the study of bacterial HGT beyond the *Wolbachia* model and demonstrate that non-functional symbiont-derived DNA can persist over macroevolutionary timescales.
