## Supplementary table S1 for "*Arsenophonus* ghosts in bed bug genomes: multiple origins and 50 million years of persistence"

### Sheet: Supplementary table S1
Supplementary Table S1. Functional annotation summary of the 169 Cl_Harlain Arsenophonus-derived HGT candidate loci. The table summarizes eggNOG/COG-based annotations of the 169 non-redundant Cl_Harlain loci, including overall annotation metrics, COG functional category counts, COG supercategory counts, and recurrence of gene labels across loci. Percentages are calculated relative to the 169-locu…
summary_metrics
metric	value
total_loci	169
loci_with_COG_assignment	168
loci_without_COG_assignment	1
unique_gene_labels	144
gene_labels_with_more_than_one_locus	18
maximum_loci_for_one_gene_label	6
### COG_categories
COG_category	COG_functional_description	COG_supercategory	locus_assignments	percent_of_169_loci
J	Translation, ribosomal structure and biogenesis	Information storage and processing	26	15.3846
M	Cell wall/membrane/envelope biogenesis	Cellular processes and signalling	19	11.2426
S	Function unknown	Poorly characterized	14	8.28402
H	Coenzyme transport and metabolism	Metabolism	13	7.69231
O	Post-translational modification, protein turnover, chaperones	Cellular processes and signalling	11	6.50888
C	Energy production and conversion	Metabolism	9	5.32544
E	Amino acid transport and metabolism	Metabolism	9	5.32544
F	Nucleotide transport and metabolism	Metabolism	9	5.32544
L	Replication, recombination and repair	Information storage and processing	9	5.32544
K	Transcription	Information storage and processing	8	4.73373
P	Inorganic ion transport and metabolism	Metabolism	8	4.73373
D	Cell cycle control, cell division, chromosome partitioning	Cellular processes and signalling	7	4.14201
N	Cell motility	Cellular processes and signalling	6	3.5503
G	Carbohydrate transport and metabolism	Metabolism	5	2.95858
I	Lipid transport and metabolism	Metabolism	5	2.95858
U	Intracellular trafficking, secretion, and vesicular transport	Cellular processes and signalling	4	2.36686
Q	Secondary metabolites biosynthesis, transport and catabolism	Metabolism	3	1.77515
T	Signal transduction mechanisms	Cellular processes and signalling	3	1.77515
A	RNA processing and modification	Information storage and processing	1	0.591716
Unassigned	Unassigned	Unassigned	1	0.591716
V	Defense mechanisms	Cellular processes and signalling	1	0.591716
COG_supercategories
COG_supercategory	locus_assignments	percent_of_169_loci
Metabolism	61	36.0947
Cellular processes and signalling	51	30.1775
Information storage and processing	44	26.0355
Poorly characterized	14	8.28402
Unassigned	1	0.591716
gene_label_recurrence
gene_label	locus_count
hypothetical_protein	6
gorA	3
hslV	3
ubiD	3
APC_family_permease	2
Rpn_family_recombination-promoting_nuclease/putative_transposase	2
asnS	2
dusB	2
fabD	2
glmM	2
glnE	2
hslU	2
lysS	2
mrdA	2
murF	2
rpoB	2
tig	2
topA	2
ABC_transporter_permease	1
ArsC_family_reductase	1
CCDC90_family_protein_/_coiled-coil_domain-containing_protein_/_hypothetical_protein	1
CTP_synthase_/_pyrG	1
DASS_family_sodium-coupled_anion_symporter	1
DNA-directed_RNA_polymerase_subunit_alpha	1
DNA_polymerase	1
DoxX_family_protein	1
FNR_family_transcription_factor	1
IgaA/UmoB_family_intracellular_growth_attenuator	1
LysE_family_translocator	1
NAD(P)/FAD-dependent_oxidoreductase	1
NADP-dependent_malic_enzyme	1
NCS2_family_permease	1
PTS_transporter_subunit_EIIC_/_nagE	1
YicC/YloC_family_endoribonuclease	1
YqgE/AlgH_family_protein_/_ruvX	1
YraN_family_protein	1
aas	1
acnA	1
alaS	1
amiC_/_N-acetylmuramoyl-L-alanine_amidase	1
amino_acid_permease	1
apaH	1
apbC	1
argS	1
beta-barrel_assembly-enhancing_protease	1
beta-ketoacyl-ACP_synthase_III	1
bioF_/_8-amino-7-oxononanoate_synthase	1
birA	1
class_I_adenylate_cyclase	1
co-chaperone_GroES	1
coaBC	1
cspD_/_cspE	1
dapA	1
degS	1
diacylglycerol_kinase	1
dksA	1
dnaA	1
dnaJ	1
dnaK	1
dnaK_/_hscA	1
dps	1
eno	1
folD	1
folP_/_cyoB	1
ftsQ_/_cell_division_protein_FtsQ/DivIB	1
ftsY	1
galU	1
glmS	1
glnS	1
glycoside_hydrolase_family_10-like_protein_/_glycoside_hydrolase_family_10_protein	1
glycosyltransferase_family_4_protein	1
groL	1
gshA	1
guaB	1
gyrB	1
helix-turn-helix_domain-containing_protein_/_hypothetical_protein	1
helix-turn-helix_transcriptional_regulator	1
hflX	1
ileS	1
iron-siderophore_ABC_transporter_substrate-binding_protein	1
ispB	1
lpxA	1
lpxB	1
map	1
mdtC	1
metal_ABC_transporter_permease	1
mlaD	1
mlaE	1
mlaF	1
mnmG	1
mscM	1
mscM_/_mechanosensitive_ion_channel_domain-containing_protein	1
murE	1
nlpI	1
nsrR_/_Rrf2_family_transcriptional_regulator	1
nuoG	1
nusA	1
ompA	1
parE	1
pdxB_/_4-phosphoerythronate_dehydrogenase	1
peptidoglycan_DD-metalloendopeptidase_family_protein_/_nlpD	1
pgi	1
pgsA	1
prfA	1
priA	1
proC	1
ptrA	1
ptsI	1
rfaQ	1
ribB	1
rimP	1
rng	1
rplL	1
rplW	1
rpsA	1
rpsD	1
rpsG	1
rpsL	1
rseP_/_hypothetical_protein	1
rsmE	1
rssB	1
secB_/_hypothetical_protein	1
secF	1
serB	1
serine/threonine_protein_kinase	1
speD	1
sspA	1
sucA_/_2-oxoglutarate_dehydrogenase_E1_component	1
sufA	1
sufS	1
suhB	1
tal	1
thiB	1
thiP	1
trmD	1
trmJ	1
truA	1
truD	1
ubiB	1
ubiI_/_FAD-dependent_monooxygenase	1
uvrC	1
valine--tRNA_ligase	1
yidC	1
zapA	1
