## Supplementary table S2 for "*Arsenophonus* ghosts in bed bug genomes: multiple origins and 50 million years of persistence"

### Sheet: Sheet1
Supplementary Table S2. Functional composition of the Cl_Harlain HGT repertoire in relation to reference bacterial genomes. The table reports the PCoA coordinates of the 30 Arsenophonus genomes and outgroup bacteria used in the COG-composition analysis, together with the host/source name used throughout the study, assigned statistical functional cloud, Euclidean distance to the projected Cl_Harla…
Bacterium	Assembly accession	Host_or_source	Host common name	Type	Host (name used throughout the study)	PC1	PC2	Statistical cloud	Distance to Cl_Harlain projected point	Rank (nearest to farthest)
Candidatus Hamiltonella defensa (=Candidatus Williamhamiltonella defendens)	GCA_002327865.1	Acyrthosiphon pisum	pea aphid	Facultative defensive symbiont	Hamiltonella	-0.191408	0.0804482	Functional Cloud 1	0.260253	31
Arsenophonus endosymbiont of Aleurodicus dispersus ARAD	GCF_900343015.1	Aleurodicus dispersus	spiralling whitefly	Obligate	Aleurodicus dispersus	0.142961	0.102	Functional Cloud 2	0.14683	23
Buchnera aphidicola (Aphis aurantii)	GCA_964095951.1	Aphis aurantii	black citrus aphid	Obligate	Buchnera (Aphis aurantii)	0.132739	-0.04228	Functional Cloud 2	0.0863616	18
Arsenophonus endosymbiont of Aphis craccivora Ash	GCF_013460135.1	Aphis craccivora	cowpea aphid	Obligate	Aphis craccivora	-0.125376	0.0801052	Functional Cloud 1	0.199861	27
Arsenophonus apicola aApi_AU	GCF_029906405.1	Apis mellifera	western honey bee	Facultative	Apis mellifera aApi	-0.182412	-0.0508179	Functional Cloud 1	0.236998	29
Arsenophonus apicola ArsBeeUS	GCF_020268605.1	Apis mellifera	western honey bee	Facultative	Apis mellifera ArsBee	-0.215683	-0.00667186	Functional Cloud 1	0.267287	32
Arsenophonus endosymbiont of Ceratovacuna japonica CjNOSY1	GCA_024349725.1	Ceratovacuna japonica	Japanese sugarcane woolly aphid	Obligate	Ceratovacuna japonica	0.125705	0.0239953	Functional Cloud 2	0.0828382	16
Arsenophonus endosymbiont of Crataerina pallida 54804	GCF_964020125.1	Crataerina pallida	common swift louse fly	obligate (incipient)?	Crataerina pallida	-0.284874	0.0123273	Functional Cloud 1	0.337349	36
Arsenophonus endosymbiont of Dermacentor nuttalli NX073_2	GCA_048493475.1	Dermacentor nuttalli	Nuttall's tick	Unknown	Dermacentor nuttalli	-0.115486	-0.0215722	Functional Cloud 1	0.167243	24
Sodalis-like secondary symbiont of Drepanosiphum platanoidis	GCF_964059955.1	Drepanosiphum platanoidis	sycamore aphid	Co-obligate	Sodalis-like	0.142157	0.0405797	Functional Cloud 2	0.105224	21
Arsenophonus sp. NC-CH8-MAG3	GCA_052174475.1	Eopycna coelestia	azure cicada	Obligate	Eopycna coelestia CH8	0.0790788	0.047665	Functional Cloud 2	0.0665265	6
Arsenophonus sp. NC-PE1-MAG3	GCA_052174455.1	Eopycna coelestia	azure cicada	Obligate	Eopycna coelestia PE1	0.0869015	0.0357081	Functional Cloud 2	0.0601068	2
Arsenophonus sp. NC-QC1-MAG3	GCA_052174555.1	Eopycna coelestia	azure cicada	Obligate	Eopycna coelestia QC1	0.0903306	0.0484197	Functional Cloud 2	0.0725552	11
Arsenophonus sp. ER-BJ3-MAG3	GCA_052174415.1	Eopycna repanda	repand cicada	Obligate	Eopycna repanda BJ3	0.09785	0.00519748	Functional Cloud 2	0.0497249	1
Arsenophonus sp. ER-NS5-MAG3	GCA_052174235.1	Eopycna repanda	repand cicada	Obligate	Eopycna repanda NS5	0.112684	-0.00312988	Functional Cloud 2	0.0619269	3
Arsenophonus sp. ET-YP4-MAG3	GCA_052174115.1	Eopycna sp.	Eopycna cicada	Obligate	Eopycna sp. YP4	0.121313	-0.0093637	Functional Cloud 2	0.0698703	9
Arsenophonus sp. ET-KM2-MAG3	GCA_052174135.1	Eopycna sp.	Eopycna cicada	Obligate	Eopycna sp. KM2	0.123183	-0.0112376	Functional Cloud 2	0.0716702	10
Haemophilus influenzae PittGG	GCA_000027305.1	human isolate		human isolate	Haemophilus	-0.089773	-0.0522099	Functional Cloud 1	0.146673	22
Neisseria meningitidis	GCF_001697465.1	human isolate		human isolate	Neisseria	-0.128533	0.00129666	Functional Cloud 1	0.180622	26
Proteus vulgaris	GCF_020286605.1	human isolate		human isolate	Proteus	-0.211802	-0.0834243	Functional Cloud 1	0.272617	34
Arsenophonus nasoniae aIh	GCF_029873455.1	Ixodiphagus hookeri	tick parasitoid wasp	Facultative reproductive parasite	Ixodiphagus hookeri	-0.218044	0.0164053	Functional Cloud 1	0.271163	33
Sodalis ligni strain 159R	GCA_020299745.1	lignin-degrading consortium	forest soil consortium	Free-living	Sodalis ligni	-0.202326	-0.131412	Functional Cloud 1	0.280163	35
Candidatus Arsenophonus lipoptenae CB	GCF_001534665.1	Lipoptena fortisetosa	deer ked	Obligate	Lipoptena fortisetosa	0.11928	-0.0160652	Functional Cloud 2	0.067823	8
Arsenophonus sp. aPb	GCF_029873475.1	Lysandra bellargus	Adonis blue butterfly	Facultative	Lysandra bellargus	-0.189083	-0.0292734	Functional Cloud 1	0.241172	30
Candidatus Arsenophonus melophagi CB_EN	GCA_032378655.1	Melophagus ovinus	sheep ked	Obligate	Melophagus ovinus	0.116278	0.00402056	Functional Cloud 2	0.0669187	7
Arsenophonus nasoniae FIN	GCF_004768525.1	Nasonia vitripennis	jewel wasp	Facultative reproductive parasite	Nasonia vitripennis	-0.309352	0.0962056	Functional Cloud 1	0.377013	37
Arsenophonus sp. AFZbadi-MAG3	GCA_046530935.1	Neoplatypleura badia	badia cicada	Unknown	Neoplatypleura badia	0.0751461	0.0454411	Functional Cloud 2	0.06293	5
Arsenophonus sp. NEOnobi-MAG3	GCA_052171895.1	Neoplatypleura nobilis	noble cicada	Obligate	Neoplatypleura nobilis	-0.00566219	0.156354	Functional Cloud 2	0.178647	25
Arsenophonus sp. K30	GCA_031446085.1	Ornithoica turdi	thrush louse fly	Obligate	Ornithoica turdi	0.152871	-0.026922	Functional Cloud 2	0.102306	20
Arsenophonus sp. K22b	GCA_031446165.1	Ornithomya avicularia	bird louse fly	Obligate	Ornithomya avicularia	0.119927	-0.0424208	Functional Cloud 2	0.0744987	12
Arsenophonus sp. K9a	GCA_031446105.1	Ornithomya biloba	bilobed bird louse fly	Obligate	Ornithomya biloba	0.137416	-0.0476916	Functional Cloud 2	0.0926679	19
Arsenophonus symbiont of Ornithomya chloropus	GCF_964026495.1	Ornithomya chloropus	green bird louse fly	Obligate	Ornithomya chloropus	0.127206	-0.0511267	Functional Cloud 2	0.0847855	17
Arsenophonus sp. K20	GCA_031446145.1	Ornithomya fringillina	finch louse fly	Obligate	Ornithomya fringillina	0.121566	-0.042343	Functional Cloud 2	0.0759756	14
Candidatus Arsenophonus phytopathogenicus Ap-FR	GCA_047291325.1	Pentastiridius leporinus	sugar beet planthopper	Plant pathogen	Pentastiridius leporinus	-0.169262	-0.0316866	Functional Cloud 1	0.221592	28
Arsenophonus sp. PLAkaem-MAG3	GCA_046530785.1	Planopleura kaempferi	Kaempfer's cicada	Obligate	Planopleura kaempferi	0.125328	-0.0239238	Functional Cloud 2	0.074617	13
Arsenophonus sp. K15	GCA_031446125.1	Stenepteryx hirundinis	swallow louse fly	Obligate	Stenepteryx hirundinis	0.123408	-0.0448291	Functional Cloud 2	0.0786535	15
Arsenophonus sp. SUIform-MAG3	GCA_046530765.1	Suisha formosana	Formosan cicada	Obligate	Suisha formosana	0.114215	-0.0148775	Functional Cloud 2	0.0627149	4
