## Supplementary table S3 for "*Arsenophonus* ghosts in bed bug genomes: multiple origins and 50 million years of persistence"

### Sheet: Sheet1
Supplementary Table S3. Cimicidae samples included into the analyses.
Sample	Host	Country	BioSample Accession
C1_Afrocimex constrictus	Rousettus aegyptiacus	Kenya	SAMN48887401
C41-Leptocimex duplicatus	NA	Israel	SAMN48887402
C66-Cimex adjunctus	Eptesicus fuscus	Kentucky	SAMN48887403
C56-Cimex lectularius B	Myotis emarginatus	Hungary	SAMN48887404
C19-Cacodmus villosus	NA	Kenya	SAMN48887405
C57-Cimex lectularius H	Homo sapiens	Czech_Republic	SAMN48887406
C28-Cacodmus vicinus	Pipistrellus kuhlii	Cyprus	SAMN48887407
C51-Cimex hirundinis	Delichon urbica	Czech_Republic	SAMN48887408
C49-Cimex vicarius	Petrochelidon pyrrhonota	Nebraska	SAMN48887409
C61-Cimex hemipterus	Homo sapiens	Malaysia	SAMN48887410
C5-Primicimex cavernis	Tadarida brasiliensis	Mexico	SAMN48887411
C12-Cyanolicimex patagonicus	Cyanoliseus patagonus	Argentina	SAMN48887412
C21-Psitticimex uritui	Myiopsitta monachus	Argentina	SAMN48887413
C44-Paracimex	Aerodramus brevirostris	China	SAMN48887414
