## Supplementary table S4 for "*Arsenophonus* ghosts in bed bug genomes: multiple origins and 50 million years of persistence"

### Sheet: Supplementary table S4
Supplementary Table S4. Arsenophonus genomes used to construct the initial BLAST query dataset. The genomes were selected to represent both gene-rich Arsenophonus strains and reduced obligate-symbiont-like genomes and were used to generate the 30,603 Arsenophonus CDS query set.
nucleotide_accession	organism_or_replicon_description	host_or_source	genome_length_bp	query_cds_records	unique_cds_sequences_exact	genome_class_by_cds_count	full_fasta_header
NZ_CP013920	Candidatus Arsenophonus lipoptenae strain CB	Lipoptena fortisetosa	836724	638	638	reduced obligate-symbiont-like	NZ_CP013920 Candidatus Arsenophonus lipoptenae strain CB chromosome, complete genome
NZ_CP038155	Arsenophonus endosymbiont of Aphis craccivora isolate Ash	Aphis craccivora	2402715	2394	2394	gene-rich	NZ_CP038155 Arsenophonus endosymbiont of Aphis craccivora isolate Ash chromosome, complete genome
NZ_CP038613	Arsenophonus nasoniae strain FIN	Nasonia vitripennis	3871978	3641	3641	gene-rich	NZ_CP038613 Arsenophonus nasoniae strain FIN chromosome, complete genome
NZ_CP084222	Arsenophonus apicola strain ArsBeeUS	Apis mellifera	3301428	2982	2982	gene-rich	NZ_CP084222 Arsenophonus apicola strain ArsBeeUS chromosome, complete genome
NZ_CP091742	Arsenophonus nasoniae strain Mzar	Muscidifurax zaraptor	4113593	2913	2913	gene-rich	NZ_CP091742 Arsenophonus nasoniae strain Mzar chromosome, complete genome
NZ_CP123498	Arsenophonus nasoniae strain aIh	Ixodiphagus hookeri	3302971	2538	2538	gene-rich	NZ_CP123498 Arsenophonus nasoniae strain aIh chromosome, complete genome
NZ_CP123499	Arsenophonus sp. aPb	Lysandra bellargus	3217925	2767	2767	gene-rich	NZ_CP123499 Arsenophonus sp. aPb chromosome, complete genome
NZ_CP123504	Arsenophonus nasoniae strain aPv	Pteromalus venustus	3556519	1928	1928	intermediate/reduced	NZ_CP123504 Arsenophonus nasoniae strain aPv chromosome, complete genome
NZ_CP123523	Arsenophonus nasoniae strain aNv_CAN	Nasonia vitripennis	3959650	478	478	reduced obligate-symbiont-like	NZ_CP123523 Arsenophonus nasoniae strain aNv_CAN chromosome, complete genome
NZ_CP123544	Arsenophonus nasoniae strain aNv_CH	Nasonia vitripennis	3772510	128	128	reduced obligate-symbiont-like	NZ_CP123544 Arsenophonus nasoniae strain aNv_CH chromosome, complete genome
NZ_CP123561	Arsenophonus nasoniae strain aNv_UK	Nasonia vitripennis	3773508	122	122	reduced obligate-symbiont-like	NZ_CP123561 Arsenophonus nasoniae strain aNv_UK chromosome, complete genome
NZ_CP123759	Arsenophonus apicola strain aApi_AU	Apis mellifera	3078849	2565	2565	gene-rich	NZ_CP123759 Arsenophonus apicola strain aApi_AU chromosome, complete genome
NZ_CP158507	Candidatus Arsenophonus nilaparvatae strain HZAU 001	Nilaparvata lugens	3099876	2629	2629	gene-rich	NZ_CP158507 Candidatus Arsenophonus nilaparvatae strain HZAU 001 chromosome, complete genome
NZ_LR025108	Arsenophonus endosymbiont of Aleurodicus dispersus strain ARAD	Aleurodicus dispersus	663125	464	464	reduced obligate-symbiont-like	NZ_LR025108 Arsenophonus endosymbiont of Aleurodicus dispersus strain ARAD chromosome I, complete sequence
NZ_OZ026540	Arsenophonus endosymbiont of Crataerina pallida isolate 54804	Crataerina pallida	3863319	3514	3514	gene-rich	NZ_OZ026540 Arsenophonus endosymbiont of Crataerina pallida isolate 54804 chromosome 1, complete sequence
NZ_OZ032148	Arsenophonus symbiont of Ornithomya chloropus isolate 4a44dec7-1428-4e8e-a2ca-597ecf37f33b	Ornithomya chloropus	928669	657	657	reduced obligate-symbiont-like	NZ_OZ032148 Arsenophonus symbiont of Ornithomya chloropus isolate 4a44dec7-1428-4e8e-a2ca-597ecf37f33b chromosome 1, complete sequence
NZ_OZ195522	Arsenophonus endosymbiont of Lipoptena cervi isolate a36fb20a-5ce7-4c9d-928d-b37a4c93de54	Lipoptena cervi	836822	245	245	reduced obligate-symbiont-like	NZ_OZ195522 Arsenophonus endosymbiont of Lipoptena cervi isolate a36fb20a-5ce7-4c9d-928d-b37a4c93de54 chromosome 1, complete sequence
