## Supplementary table S5 for "*Arsenophonus* ghosts in bed bug genomes: multiple origins and 50 million years of persistence"

### Sheet: Supplementary_table_S5
Supplementary Table S5. GC-content reference baseline and conservative classification of Cimicidae Arsenophonus-derived HGT sets. The table combines the empirical single-genome GC baseline derived from 30 representative Arsenophonus genomes and the conservative GC classifications of the Cimicidae and Cl_Harlain HGT sets. For reference genomes, CDSs shorter than 150 bp were excluded and one- and t…
row_group	dataset_name	taxon_id	species_or_source	n_loci_all	mean_gc_pct_all	median_gc_pct_all	min_gc_pct_all	q1_gc_pct_all	q3_gc_pct_all	max_gc_pct_all	gc_range_pct_all	n_loci_len_ge150	mean_gc_pct_len_ge150	median_gc_pct_len_ge150	min_gc_pct_len_ge150	q1_gc_pct_len_ge150	q3_gc_pct_len_ge150	max_gc_pct_len_ge150	gc_range_pct_len_ge150	bic_k1_len_ge150	bic_k2_len_ge150	delta_bic_k2_minus_k1_len_ge150	raw_best_k_len_ge150	conservative_gc_call_len_ge150	gc_call_evidence	reference_threshold_genome	reference_delta_bic_threshold	k1_component_summary	k2_component_summary	notes
Arsenophonus_reference_genome	Arsenophonus endosymbiont of Crataerina pallida 54804	Crataerina pallida	Crataerina pallida									3997	40.7391	40.1449	21.8487			63.8322	41.9835	26240.8	25902.6	-338.135	2	accepted_single_reference	reference_baseline_definition	54804	-338.135	w=1.000,mu=40.739,sd=6.434	w=0.790,mu=39.175,sd=4.759;w=0.210,mu=46.624,sd=8.250	30-reference Arsenophonus baseline; CDSs shorter than 150 bp excluded for GMM baseline
Arsenophonus_reference_genome	Arsenophonus sp. AFZbadi-MAG3	Neoplatypleura badia	Neoplatypleura badia									851	34.983	35.3535	20.5479			45.9854	25.4375	4645.64	4614.62	-31.0186	2	accepted_single_reference	reference_baseline_definition	54804	-338.135	w=1.000,mu=34.983,sd=3.679	w=0.296,mu=32.116,sd=4.134;w=0.704,mu=36.186,sd=2.674	30-reference Arsenophonus baseline; CDSs shorter than 150 bp excluded for GMM baseline
Arsenophonus_reference_genome	Candidatus Arsenophonus phytopathogenicus Ap-FR	Pentastiridius leporinus	Pentastiridius leporinus									2602	38.3103	38.8074	8.66667			61.7143	53.0476	15328	15131.9	-196.168	2	accepted_single_reference	reference_baseline_definition	54804	-338.135	w=1.000,mu=38.310,sd=4.588	w=0.314,mu=36.023,sd=6.198;w=0.686,mu=39.357,sd=3.101	30-reference Arsenophonus baseline; CDSs shorter than 150 bp excluded for GMM baseline
Arsenophonus_reference_genome	Arsenophonus apicola ArsBeeUS	Apis mellifera ArsBee	Apis mellifera ArsBee									3417	38.7622	39.2555	19.2901			54.9383	35.6481	20553.1	20428.6	-124.51	2	accepted_single_reference	reference_baseline_definition	54804	-338.135	w=1.000,mu=38.762,sd=4.885	w=0.308,mu=34.615,sd=4.915;w=0.692,mu=40.604,sd=3.564	30-reference Arsenophonus baseline; CDSs shorter than 150 bp excluded for GMM baseline
Arsenophonus_reference_genome	Arsenophonus endosymbiont of Aphis craccivora Ash	Aphis craccivora	Aphis craccivora									2383	40.8221	39.9522	19.7802			56.7376	36.9574	15054.3	13343.2	-1711.14	2	multiple_reference_outlier	reference_baseline_definition	54804	-338.135	w=1.000,mu=40.822,sd=5.677	w=0.879,mu=39.214,sd=3.912;w=0.121,mu=52.500,sd=0.205	30-reference Arsenophonus baseline; CDSs shorter than 150 bp excluded for GMM baseline
Arsenophonus_reference_genome	Candidatus Arsenophonus melophagi CB_EN	Melophagus ovinus	Melophagus ovinus									703	35.3425	35.2744	25.89			44.6328	18.7428	3390.95	3414.9	23.9456	1	accepted_single_reference	reference_baseline_definition	54804	-338.135	w=1.000,mu=35.343,sd=2.674	w=0.558,mu=34.235,sd=2.340;w=0.442,mu=36.744,sd=2.398	30-reference Arsenophonus baseline; CDSs shorter than 150 bp excluded for GMM baseline
Arsenophonus_reference_genome	Arsenophonus endosymbiont of Ceratovacuna japonica CjNOSY1	Ceratovacuna japonica	Ceratovacuna japonica									529	25.5946	25.5376	4.51977			38.0282	33.5084	2993.92	2982.81	-11.1026	2	accepted_single_reference	reference_baseline_definition	54804	-338.135	w=1.000,mu=25.595,sd=4.051	w=0.456,mu=25.400,sd=5.241;w=0.544,mu=25.758,sd=2.663	30-reference Arsenophonus baseline; CDSs shorter than 150 bp excluded for GMM baseline
Arsenophonus_reference_genome	Arsenophonus sp. K22b	Ornithomya avicularia	Ornithomya avicularia									656	29.1002	29.2493	20.3947			38.5522	18.1575	3438.89	3462.44	23.5487	1	accepted_single_reference	reference_baseline_definition	54804	-338.135	w=1.000,mu=29.100,sd=3.295	w=0.429,mu=27.055,sd=2.768;w=0.571,mu=30.634,sd=2.786	30-reference Arsenophonus baseline; CDSs shorter than 150 bp excluded for GMM baseline
Arsenophonus_reference_genome	Arsenophonus sp. K9a	Ornithomya biloba	Ornithomya biloba									625	27.3138	27.3224	14.3939			38.2051	23.8112	3378.33	3401.66	23.3234	1	accepted_single_reference	reference_baseline_definition	54804	-338.135	w=1.000,mu=27.314,sd=3.573	w=0.522,mu=25.620,sd=3.112;w=0.478,mu=29.163,sd=3.096	30-reference Arsenophonus baseline; CDSs shorter than 150 bp excluded for GMM baseline
Arsenophonus_reference_genome	Arsenophonus sp. NEOnobi-MAG3	Neoplatypleura nobilis	Neoplatypleura nobilis									1602	37.461	37.3529	16.6667			52.6718	36.0051	9390.31	9423.52	33.2071	1	accepted_single_reference	reference_baseline_definition	54804	-338.135	w=1.000,mu=37.461,sd=4.514	w=0.568,mu=35.106,sd=3.705;w=0.432,mu=40.561,sd=3.496	30-reference Arsenophonus baseline; CDSs shorter than 150 bp excluded for GMM baseline
Arsenophonus_reference_genome	Arsenophonus endosymbiont of Dermacentor nuttalli NX073_2	Dermacentor nuttalli	Dermacentor nuttalli									2476	37.7469	38.3682	18.7215			54.321	35.5995	14169.6	13895.1	-274.436	2	accepted_single_reference	reference_baseline_definition	54804	-338.135	w=1.000,mu=37.747,sd=4.218	w=0.264,mu=34.214,sd=5.372;w=0.736,mu=39.012,sd=2.785	30-reference Arsenophonus baseline; CDSs shorter than 150 bp excluded for GMM baseline
Arsenophonus_reference_genome	Arsenophonus sp. PLAkaem-MAG3	Planopleura kaempferi	Planopleura kaempferi									703	31.4659	31.4667	16.9399			45.5882	28.6483	3681.83	3703.37	21.5459	1	accepted_single_reference	reference_baseline_definition	54804	-338.135	w=1.000,mu=31.466,sd=3.288	w=0.517,mu=30.059,sd=2.776;w=0.483,mu=32.970,sd=3.123	30-reference Arsenophonus baseline; CDSs shorter than 150 bp excluded for GMM baseline
Arsenophonus_reference_genome	Arsenophonus sp. SUIform-MAG3	Suisha formosana	Suisha formosana									678	31.3173	31.3869	20.068			42.6282	22.5602	3624.03	3646.96	22.9275	1	accepted_single_reference	reference_baseline_definition	54804	-338.135	w=1.000,mu=31.317,sd=3.470	w=0.431,mu=29.427,sd=3.167;w=0.569,mu=32.749,sd=2.967	30-reference Arsenophonus baseline; CDSs shorter than 150 bp excluded for GMM baseline
Arsenophonus_reference_genome	Arsenophonus apicola aApi_AU	Apis mellifera aApi	Apis mellifera aApi									2876	38.732	39.1858	18.9591			55.9671	37.008	17138.8	17056.1	-82.6886	2	accepted_single_reference	reference_baseline_definition	54804	-338.135	w=1.000,mu=38.732,sd=4.749	w=0.308,mu=35.075,sd=5.034;w=0.692,mu=40.357,sd=3.568	30-reference Arsenophonus baseline; CDSs shorter than 150 bp excluded for GMM baseline
Arsenophonus_reference_genome	Arsenophonus nasoniae aIh	Ixodiphagus hookeri	Ixodiphagus hookeri									3387	38.585	39.0977	18.863			57.6923	38.8293	20598.5	20428.3	-170.118	2	accepted_single_reference	reference_baseline_definition	54804	-338.135	w=1.000,mu=38.585,sd=5.050	w=0.319,mu=36.300,sd=6.739;w=0.681,mu=39.656,sd=3.546	30-reference Arsenophonus baseline; CDSs shorter than 150 bp excluded for GMM baseline
Arsenophonus_reference_genome	Arsenophonus sp. aPb	Lysandra bellargus	Lysandra bellargus									3008	38.2907	38.8757	20.098			53.7954	33.6973	18144.8	17980.8	-164	2	accepted_single_reference	reference_baseline_definition	54804	-338.135	w=1.000,mu=38.291,sd=4.926	w=0.261,mu=33.159,sd=4.768;w=0.739,mu=40.102,sd=3.497	30-reference Arsenophonus baseline; CDSs shorter than 150 bp excluded for GMM baseline
Arsenophonus_reference_genome	Arsenophonus symbiont of Ornithomya chloropus	Ornithomya chloropus	Ornithomya chloropus									652	28.5085	28.5714	18.3594			39.7759	21.4165	3466.29	3489.12	22.8309	1	accepted_single_reference	reference_baseline_definition	54804	-338.135	w=1.000,mu=28.509,sd=3.419	w=0.468,mu=26.759,sd=3.069;w=0.532,mu=30.048,sd=2.936	30-reference Arsenophonus baseline; CDSs shorter than 150 bp excluded for GMM baseline
Arsenophonus_reference_genome	Arsenophonus endosymbiont of Aleurodicus dispersus ARAD	Aleurodicus dispersus	Aleurodicus dispersus									439	35.7224	35.8086	23.1707			45.8015	22.6308	2328.79	2344.91	16.1265	1	accepted_single_reference	reference_baseline_definition	54804	-338.135	w=1.000,mu=35.722,sd=3.386	w=0.349,mu=33.417,sd=3.235;w=0.651,mu=36.956,sd=2.763	30-reference Arsenophonus baseline; CDSs shorter than 150 bp excluded for GMM baseline
Arsenophonus_reference_genome	Candidatus Arsenophonus lipoptenae CB	Lipoptena fortisetosa	Lipoptena fortisetosa									633	28.1542	28.125	14.5594			39.9061	25.3467	3418.64	3441.77	23.1312	1	accepted_single_reference	reference_baseline_definition	54804	-338.135	w=1.000,mu=28.154,sd=3.565	w=0.499,mu=26.591,sd=3.220;w=0.501,mu=29.714,sd=3.189	30-reference Arsenophonus baseline; CDSs shorter than 150 bp excluded for GMM baseline
Arsenophonus_reference_genome	Arsenophonus nasoniae FIN	Nasonia vitripennis	Nasonia vitripennis									5182	39.8177	39.9791	19.9377			67.6056	47.6679	32529.7	32533.3	3.67984	1	accepted_single_reference	reference_baseline_definition	54804	-338.135	w=1.000,mu=39.818,sd=5.574	w=0.409,mu=36.560,sd=5.362;w=0.591,mu=42.070,sd=4.502	30-reference Arsenophonus baseline; CDSs shorter than 150 bp excluded for GMM baseline
Arsenophonus_reference_genome	Arsenophonus sp. ER-BJ3-MAG3	Eopycna repanda BJ3	Eopycna repanda BJ3									934	36.3863	31.4144	18.4314			63.6872	45.2558	7146.23	6149.93	-996.296	2	multiple_reference_outlier	reference_baseline_definition	54804	-338.135	w=1.000,mu=36.386,sd=11.016	w=0.718,mu=29.842,sd=3.451;w=0.282,mu=53.019,sd=3.746	30-reference Arsenophonus baseline; CDSs shorter than 150 bp excluded for GMM baseline
Arsenophonus_reference_genome	Arsenophonus sp. ER-NS5-MAG3	Eopycna repanda NS5	Eopycna repanda NS5									626	29.4403	29.4969	18.4801			44.4444	25.9643	3401.37	3424.67	23.3031	1	accepted_single_reference	reference_baseline_definition	54804	-338.135	w=1.000,mu=29.440,sd=3.624	w=0.421,mu=27.279,sd=3.152;w=0.579,mu=31.011,sd=3.098	30-reference Arsenophonus baseline; CDSs shorter than 150 bp excluded for GMM baseline
Arsenophonus_reference_genome	Arsenophonus sp. ET-KM2-MAG3	Eopycna sp. KM2	Eopycna sp. KM2									758	30.8219	30.5556	18.0233			46.4455	28.4222	4253.27	4230.78	-22.4953	2	accepted_single_reference	reference_baseline_definition	54804	-338.135	w=1.000,mu=30.822,sd=3.967	w=0.664,mu=29.973,sd=2.841;w=0.336,mu=32.501,sd=5.162	30-reference Arsenophonus baseline; CDSs shorter than 150 bp excluded for GMM baseline
Arsenophonus_reference_genome	Arsenophonus sp. ET-YP4-MAG3	Eopycna sp. YP4	Eopycna sp. YP4									720	28.6377	28.5659	14.9425			48.7013	33.7588	4021.64	4006.35	-15.2971	2	accepted_single_reference	reference_baseline_definition	54804	-338.135	w=1.000,mu=28.638,sd=3.915	w=0.566,mu=28.105,sd=2.680;w=0.434,mu=29.334,sd=5.010	30-reference Arsenophonus baseline; CDSs shorter than 150 bp excluded for GMM baseline
Arsenophonus_reference_genome	Arsenophonus sp. K15	Stenepteryx hirundinis	Stenepteryx hirundinis									667	28.4824	28.5569	18.6325			39.4872	20.8547	3551.68	3574.82	23.1431	1	accepted_single_reference	reference_baseline_definition	54804	-338.135	w=1.000,mu=28.482,sd=3.434	w=0.422,mu=26.491,sd=3.028;w=0.578,mu=29.938,sd=2.948	30-reference Arsenophonus baseline; CDSs shorter than 150 bp excluded for GMM baseline
Arsenophonus_reference_genome	Arsenophonus sp. K20	Ornithomya fringillina	Ornithomya fringillina									667	29.1531	29.1667	18.75			39.7759	21.0259	3508.78	3532.08	23.299	1	accepted_single_reference	reference_baseline_definition	54804	-338.135	w=1.000,mu=29.153,sd=3.325	w=0.512,mu=27.505,sd=2.853;w=0.488,mu=30.884,sd=2.877	30-reference Arsenophonus baseline; CDSs shorter than 150 bp excluded for GMM baseline
Arsenophonus_reference_genome	Arsenophonus sp. K30	Ornithoica turdi	Ornithoica turdi									560	23.339	23.0769	12.9412			34.3674	21.4262	3073.18	3083.03	9.85564	1	accepted_single_reference	reference_baseline_definition	54804	-338.135	w=1.000,mu=23.339,sd=3.720	w=0.583,mu=21.390,sd=2.688;w=0.417,mu=26.060,sd=3.218	30-reference Arsenophonus baseline; CDSs shorter than 150 bp excluded for GMM baseline
Arsenophonus_reference_genome	Arsenophonus sp. NC-CH8-MAG3	Eopycna coelestia CH8	Eopycna coelestia CH8									874	35.0317	35.2862	20			48	28	4647.05	4624.04	-23.0006	2	accepted_single_reference	reference_baseline_definition	54804	-338.135	w=1.000,mu=35.032,sd=3.427	w=0.336,mu=33.743,sd=4.554;w=0.664,mu=35.682,sd=2.438	30-reference Arsenophonus baseline; CDSs shorter than 150 bp excluded for GMM baseline
Arsenophonus_reference_genome	Arsenophonus sp. NC-PE1-MAG3	Eopycna coelestia PE1	Eopycna coelestia PE1									820	34.8202	35.0859	18.3333			48.0769	29.7436	4403.82	4368.3	-35.514	2	accepted_single_reference	reference_baseline_definition	54804	-338.135	w=1.000,mu=34.820,sd=3.519	w=0.323,mu=33.677,sd=4.903;w=0.677,mu=35.366,sd=2.427	30-reference Arsenophonus baseline; CDSs shorter than 150 bp excluded for GMM baseline
Arsenophonus_reference_genome	Arsenophonus sp. NC-QC1-MAG3	Eopycna coelestia QC1	Eopycna coelestia QC1									1851	35.0306	35.1626	17.9104			51.0753	33.1648	9965.77	9908.81	-56.958	2	accepted_single_reference	reference_baseline_definition	54804	-338.135	w=1.000,mu=35.031,sd=3.557	w=0.393,mu=34.372,sd=4.638;w=0.607,mu=35.458,sd=2.538	30-reference Arsenophonus baseline; CDSs shorter than 150 bp excluded for GMM baseline
Cimicidae_HGT_sample	C1_Afrocimex constrictus	C1	C1_Afrocimex constrictus	175	38.275	39.3333	18.75	34.8661	42.0626	51.1905	32.4405	126	38.8271	39.6688	26.7281	35.6875	41.8327	46.9925	20.2644	746.289	747.422	1.13313	1	single	within_reference_single_genome_range	54804	-338.135			deduplicated 2724-locus set; loci shorter than 150 bp excluded for GMM call
Cimicidae_HGT_sample	C5-Primicimex cavernis	C5	C5-Primicimex cavernis	361	41.925	43.4211	3.0303	38.8889	45.0704	61.6438	58.6135	33	40.6062	40.281	24.8408	31.0502	51.6588	52.7273	27.8865	252.168	230.773	-21.3958	2	single	within_reference_single_genome_range	54804	-338.135			deduplicated 2724-locus set; loci shorter than 150 bp excluded for GMM call
Cimicidae_HGT_sample	C12-Cyanolicimex patagonicus	C12	C12-Cyanolicimex patagonicus	385	35.6496	36.4055	3.4483	33.0769	39.8319	51.0129	47.5646	252	36.8012	37.1088	21.9231	33.7959	40.1194	51.0129	29.0898	1547.57	1564.15	16.5861	1	single	within_reference_single_genome_range	54804	-338.135			deduplicated 2724-locus set; loci shorter than 150 bp excluded for GMM call
Cimicidae_HGT_sample	C19-Cacodmus villosus	C19	C19-Cacodmus villosus	333	36.6352	36.9565	10.3448	33.4884	40.1408	58.9744	48.6296	178	37.1216	37.0549	20.9738	34.0249	39.401	54.2714	33.2976	1109.99	1103.6	-6.39162	2	single	within_reference_single_genome_range	54804	-338.135			deduplicated 2724-locus set; loci shorter than 150 bp excluded for GMM call
Cimicidae_HGT_sample	C21-Psitticimex uritui	C21	C21-Psitticimex uritui	36	30.5304	33.1636	3.5714	28.3553	36.5674	51.3386	47.7672	14	36.0884	35.3423	28.7565	34.5467	36.705	51.3386	22.5821	89.7531	70.7035	-19.0496	2	single	within_reference_single_genome_range	54804	-338.135			deduplicated 2724-locus set; loci shorter than 150 bp excluded for GMM call
Cimicidae_HGT_sample	C28-Cacodmus vicinus	C28	C28-Cacodmus vicinus	282	36.1576	36.5987	2.381	33.1234	39.9693	54.5455	52.1645	160	36.647	36.5752	20.5224	33.9555	39.4796	50.8861	30.3637	982.266	998.253	15.9867	1	single	within_reference_single_genome_range	54804	-338.135			deduplicated 2724-locus set; loci shorter than 150 bp excluded for GMM call
Cimicidae_HGT_sample	C41-Leptocimex duplicatus	C41	C41-Leptocimex duplicatus	10	20.41	11.6667	7.1429	8.3538	31.4626	49.6894	42.5465	2	40.7177	40.7177	31.746	36.2319	45.2035	49.6894	17.9434					ambiguous	insufficient_len_ge150_loci_for_gmm	54804	-338.135			deduplicated 2724-locus set; loci shorter than 150 bp excluded for GMM call
Cimicidae_HGT_sample	C44-Paracimex	C44	C44-Paracimex	34	31.3579	34.1439	3.4483	29.6596	37.4552	48.3871	44.9388	13	36.2521	36.9565	29.4271	33.3333	39.1026	42.4242	12.9971	75.7477	82.9098	7.16212	1	single	within_reference_single_genome_range	54804	-338.135			deduplicated 2724-locus set; loci shorter than 150 bp excluded for GMM call
Cimicidae_HGT_sample	C49-Cimex vicarius	C49	C49-Cimex vicarius	101	35.0052	36.4583	3.5714	33.0579	39.4737	51.3889	47.8175	54	37.2154	36.934	28.0899	34.5333	39.6512	46.3636	18.2737	313.763	323.706	9.94328	1	single	within_reference_single_genome_range	54804	-338.135			deduplicated 2724-locus set; loci shorter than 150 bp excluded for GMM call
Cimicidae_HGT_sample	C51-Cimex hirundinis	C51	C51-Cimex hirundinis	107	34.774	36.5979	0	33.8562	39.7966	48.1928	48.1928	58	37.7494	37.4372	21.5596	34.8969	40.4918	48.1928	26.6332	348.466	361.075	12.6098	1	single	within_reference_single_genome_range	54804	-338.135			deduplicated 2724-locus set; loci shorter than 150 bp excluded for GMM call
Cimicidae_HGT_sample	C56-Cimex lectularius B	C56	C56-Cimex lectularius B	211	37.8966	38.4896	11.7647	35.9487	40.6838	50	38.2353	113	38.205	38.0734	28.5	36.0825	40.5488	49.7268	21.2268	629.573	643.847	14.2743	1	single	within_reference_single_genome_range	54804	-338.135			deduplicated 2724-locus set; loci shorter than 150 bp excluded for GMM call
Cimicidae_HGT_sample	C57-Cimex lectularius H	C57	C57-Cimex lectularius H	357	40.0417	40.458	6.4516	37.4074	43.3735	63.1579	56.7063	117	39.6829	38.9262	28.5354	36.6167	41.8848	53.8462	25.3108	709.031	702.36	-6.67114	2	single	within_reference_single_genome_range	54804	-338.135			deduplicated 2724-locus set; loci shorter than 150 bp excluded for GMM call
Cimicidae_HGT_sample	C61-Cimex hemipterus	C61	C61-Cimex hemipterus	82	35.2272	36.7094	2.5641	33.8024	39.4642	47.4576	44.8935	36	37.0903	37.3421	21.8182	35.5016	39.1679	45.9364	24.1182	213.472	200.505	-12.9662	2	single	within_reference_single_genome_range	54804	-338.135			deduplicated 2724-locus set; loci shorter than 150 bp excluded for GMM call
Cimicidae_HGT_sample	C66-Cimex adjunctus	C66	C66-Cimex adjunctus	81	37.7143	38.0952	10.7143	34.2561	42.5	54.4444	43.7301	43	38.0538	37.6812	26.8293	34.2871	41.9424	47.6744	20.8451	265.772	275.6	9.82707	1	single	within_reference_single_genome_range	54804	-338.135			deduplicated 2724-locus set; loci shorter than 150 bp excluded for GMM call
Cimicidae_HGT_sample	Cl_Harlain	Cl_Harlain	Cl_Harlain	169	37.9587	37.9147	17.6056	35.8601	40.6091	50.6818	33.0762	95	38.0039	37.8788	28.5714	36.3899	39.8659	50.6818	22.1104	522.305	535.779	13.4737	1	single	within_reference_single_genome_range	54804	-338.135			deduplicated 2724-locus set; loci shorter than 150 bp excluded for GMM call
