## Supplementary table S6 for "*Arsenophonus* ghosts in bed bug genomes: multiple origins and 50 million years of persistence"

### Sheet: Supplementary_table_GC_besthit_
Supplementary Table S6. Arsenophonus best-hit mapping for Cimicidae and Cl_Harlain HGT sets. The table summarizes, for each HGT set, the number of loci, total aligned base pairs, GC content, and dominant Arsenophonus best-hit association used in the reference-tree mapping figure 4.
sample	n_loci	total_bp	mean_GC_pct	median_GC_pct	dominant_best_hit_bacterium	dominant_best_hit_host_or_source	dominant_best_hit_count	dominant_best_hit_count_fraction	dominant_best_hit_bp	dominant_best_hit_bp_fraction
C1_Afrocimex constrictus	175	51709	38.275	39.333	Arsenophonus endosymbiont of Crataerina pallida 54804	Crataerina pallida	89	0.508571	24914	0.481812
C5-Primicimex cavernis	361	32163	41.925	43.421	Arsenophonus endosymbiont of Aphis craccivora Ash	Aphis craccivora	319	0.883657	23014	0.715543
C12-Cyanolicimex patagonicus	385	95691	35.65	36.406	Arsenophonus sp. aPb	Lysandra bellargus	90	0.233766	23882	0.249574
C19-Cacodmus villosus	333	60709	36.635	36.956	Arsenophonus endosymbiont of Crataerina pallida 54804	Crataerina pallida	87	0.261261	15258	0.25133
C21-Psitticimex uritui	36	7398	30.53	33.164	Arsenophonus endosymbiont of Crataerina pallida 54804	Crataerina pallida	11	0.305556	2709	0.36618
C28-Cacodmus vicinus	282	54165	36.158	36.599	Arsenophonus endosymbiont of Crataerina pallida 54804	Crataerina pallida	79	0.280142	14007	0.258599
C41-Leptocimex duplicatus	10	756	20.41	11.667	Arsenophonus symbiont of Ornithomya chloropus	Ornithomya chloropus	3	0.3	378	0.5
C44-Paracimex	34	5003	31.358	34.144	Arsenophonus endosymbiont of Dermacentor nuttalli NX073_2	Dermacentor nuttalli	10	0.294118	1823	0.364381
C49-Cimex vicarius	101	19037	35.005	36.458	Arsenophonus endosymbiont of Dermacentor nuttalli NX073_2	Dermacentor nuttalli	40	0.39604	8711	0.457583
C51-Cimex hirundinis	107	20109	34.774	36.598	Arsenophonus endosymbiont of Dermacentor nuttalli NX073_2	Dermacentor nuttalli	44	0.411215	9786	0.486648
C56-Cimex lectularius B	211	40797	37.897	38.49	Arsenophonus endosymbiont of Dermacentor nuttalli NX073_2	Dermacentor nuttalli	70	0.331754	15656	0.383754
C57-Cimex lectularius H	357	52611	40.042	40.458	Arsenophonus endosymbiont of Dermacentor nuttalli NX073_2	Dermacentor nuttalli	72	0.201681	16470	0.313052
C61-Cimex hemipterus	82	13914	35.227	36.709	Arsenophonus endosymbiont of Dermacentor nuttalli NX073_2	Dermacentor nuttalli	28	0.341463	5075	0.364741
C66-Cimex adjunctus	81	15416	37.714	38.095	Arsenophonus endosymbiont of Dermacentor nuttalli NX073_2	Dermacentor nuttalli	40	0.493827	9619	0.623962
	169	36213	37.959	37.915	Arsenophonus endosymbiont of Dermacentor nuttalli NX073_2	Dermacentor nuttalli	57	0.337278	14290	0.39461
